# The common analgesic paracetamol enhances the anti-tumour activity of decitabine through exacerbation of oxidative stress

**DOI:** 10.1101/2020.03.31.017947

**Authors:** Hannah J. Gleneadie, Amy H. Baker, Nikolaos Batis, Jennifer Bryant, Yao Jiang, Samuel J.H. Clokie, Hisham Mehanna, Paloma Garcia, Deena M.A. Gendoo, Sally Roberts, Alfredo A. Molinolo, J. Silvio Gutkind, Ben A. Scheven, Paul R. Cooper, Farhat L. Khanim, Malgorzata Wiench

## Abstract

The DNA demethylating agent 5-aza-2’-deoxycytidine (DAC, decitabine) has anti-cancer therapeutic potential, but its clinical efficacy is hindered by DNA damage-related side effects. Here we describe how paracetamol augments the effects of DAC on cancer cell proliferation and differentiation, without enhancing DNA damage. Firstly, DAC specifically upregulates cyclooxygenase-2-prostaglandin E_2_ pathway, inadvertently increasing cancer cell survival, while the addition of paracetamol offsets this effect. Secondly, combined treatment leads to glutathione depletion and ROS accumulation with oxidative stress further enhanced by DAC suppressing anti-oxidant and thioredoxin responses. The benefits of combined treatment are demonstrated here in head and neck squamous cell carcinoma (HNSCC) and acute myeloid leukaemia cell lines, further corroborated in a HNSCC xenograft mouse model and through mining of publicly available DAC and paracetamol responses. In summary, the addition of paracetamol could allow for DAC dose reduction, widening its clinical usability and providing a strong rationale for consideration in cancer therapy.
