## Supplemental Table 3 for "The common analgesic paracetamol enhances the anti-tumour activity of decitabine through exacerbation of oxidative stress"

### Sheet: S3
Increased with Treatment			Decreased with Treatment
DAC	Para	DAC + Para	DAC	Para	DAC + Para
IFITM1	PTPRA	MT-ND1	STYXL1	FLOT1	MRPL15
OLR1	PHLPP1	MT-ND6	FAM172A	ZNF254	CDCA8
IFI6	INHBB	MT-ND4	ARHGEF10	AP002990.1	RRP8
LXN	TGM1	MT-ND5	MTO1	VAC14	TRAPPC5
PADI3	GPR37L1	TIMP3	PFAS	ALDH1A3	ADSL
FSTL1	GNL1	KLF15	PPIA	SBF1	ITPA
H1F0	SREK1	SERPINA1	TOX	HAUS5	RRP1
TNFSF10	MT-ATP6	MT-ATP6	PWP2	ASAH2	WIPF3
CLDN1	GPM6A	SLITRK6	MMP16	CCDC22	FLVCR1
STEAP4	ZNF302	SMARCA1	SBF1	PLD6	TMEM107
MTRNR2L1	BBS2	MUC16	EHMT2	TTC6	FABP5
GATA3	FGF23	GSN	RRM1	ERMAP	SLC7A5
FBLN1	NEGR1	OXTR	RPS21	ITPR1	CCNF
MMP13	HMGN5	CADM4	RPL22	AHNAK2	CA2
MUC20	GRAMD1C	MT-ATP8	RWDD2B	RABAC1	FAM57A
ICAM1	DHX37	MAML3	PLK1	ZNF688	LRRC45
GPRC5B	ANKRD44	MT-CYB	CHCHD3	TBC1D13	MCM5
CCL28	NDUFA13	UBALD2	POLR1B	TARBP2	SLC8A1
IGFBP7	RASSF5	MTRNR2L1	FASTKD2	WDR54	DOT1L
GNE	MT-ND4	EIF4E3	FANCD2	UBXN11	ZFAND2B
C3	AC138969.1	ALDH1A1	MVB12B	PCDH1	ALDH16A1
GBP2	MT-ATP8	MT-ND2	NME1-NME2	MAP4K2	ANKMY1
TNFAIP2	AGAP4	TP53INP2	C14ORF80	RHBDD3	TRMT112
PLA2G16	MT-ND5	GPC4	POLA2	NSL1	NDUFB6
C1S	NPHP3	MT-ND3	PHB2	PTPRE	ARHGEF10
SORBS2	DTNB	SORT1	WDR62	DSCAM	RPA1
MX1	AK9	FSTL1	THOC3	TRAF3IP3	DUSP7
AQP3	PEX5L	LMO7	UBE2C	PSD4	AP5Z1
RARRES3	PTN	TP53I11	NME1	NTPCR	FH
IGFBP4	KANK2	GATA3	MT1E	DDX39B	GINS4
GNL1	NDC1	GDPD3	PPIL1	MFSD13A	RPS6KA4
EPSTI1	AGAP2	NLRP10	PPIF	TRIM47	SNU13
IFIT1	PLAC8	PLA2G16	CASC4	XAB2	ACBD6
NLRP10	SCD	IFITM1	ZADH2	NAGS	DARS2
MT-ND1	INSIG1	IFI6	MARS2	HSPBAP1	PER2
TMOD1	MT-CYB	KLF9	RPS3A	CSNK2A3	GMNN
TP53INP2	PRRG3	ORAI2	MPDU1	ZNF235	FANCA
SMARCA1	IRX3	DNAH1	AURKB	ALOXE3	YRDC
MT-ND5	TCOF1	TIMP2	CDKN2C	SMYD3	TMPO
PTAFR	HAT1	LYPD3	MPP3	CYB561A3	IPO9
LMO7	SPATA17	KPNA7	DHRS4L2	SIK1	PA2G4
GCNT3	MT-ND2	MMP7	DLEU1	ABHD11	LAMTOR4
XAF1	ZNF571	PLSCR4	AFG1L	RAB6B	SLC2A4RG
MT-ND6	UTRN	MAF	PEF1	RFX7	HRAS
CCL5	EVI2B	ANGPT1	HERPUD1	SEC24D	C8ORF33
B3GNT7	MT-ND6	GBP2	PPIH	PHYH	KAT2A
SALL4	ARL6IP6	IL17RD	C12ORF73	ATP5J2-PTCD1	EIF3B
CADM4	CCDC191	PCDH12	MCM2	MAP3K6	RTN4IP1
TXNIP	NAV1	RARRES3	BIRC5	DUS1L	RAD18
GRHL1	KCNJ6	ABCG1	OSBPL6	ZNF514	KLHDC4
FKBP10	NEB	FMN1	CCNF	TRIM3	NCAPD2
KRTAP2-3	MT-CO3	DNAJC6	KIF23	LZTR1	DKC1
EVC2	YJEFN3	FGF23	FHOD3	PLEKHG4	TOMM22
ABCC2	PSIP1	ICAM1	MDP1	CEP170B	ECH1
DHX37	EDIL3	TMOD1	PUS1	TPRA1	PIGU
RHOF	WASHC2C	H1F0	DDT	SPHK1	CARS2
MT-ND4	GNAO1	HAP1	TUBA1C	AMTN	FUT10
LIPH	MT-ND1	MTRNR2L8	FAM173B	SQSTM1	FEZ1
PTPRR	TRAPPC2	CLDN1	DHODH	CERS2	ARMC5
ISG20	TRIM27	HEPHL1	TBCD	PI4KA	CAV1
DNMT3B	MT-CO2	RAET1E	KPTN	HAUS7	C14ORF159
ABCG1	TMEM123	PODXL	NHEJ1	HS3ST1	PDCD2L
INHBB	JDP2	PCSK5	NKX2-5	PLCD3	RNASEH2B
EFNA1	MDC1	CEACAM1	ACADVL	FASTK	DHX30
CORO1A	HEG1	EPSTI1	ADORA2B	NAT9	RAE1
LYPD3	RHBDL2	TTC9	TMEM11	MAMLD1	RPL11
CDK11B	MSMO1	TMOD2	RPS13	SKIV2L	AC015813.2
PHLPP1	C14ORF1	NPTXR	RPS4X	SERPINB2	LSM5
YJEFN3	EGLN3	YY2	EPN3	BACE2	UQCR10
IFI44L	CNTRL	LBH	PEMT	CNPY2	PPIH
ETNK2	SRRM5	EEF1A2	PMVK	MIB2	SULT1A1
CTSS	ESR1	TAGLN	RRP9	MYO18A	CWF19L1
KRT86	MNX1	PTAFR	RPA3	PWWP2B	RAB34
CXCL3	GALK1	CDK11B	RPLP0	FAXC	RRM2
FNBP1	HECTD1	LYPD5	SRM	SPOCK1	FANCD2
FGD3	CALB2	TNFSF10	RPP21	C16ORF91	POLR1A
SOX4	HMGCS1	PGM2L1	CHCHD5	MANBAL	TRAPPC12
TIMP2	SCEL	TFPI	RAN	FMNL2	MTERF3
PIGR	CLK1	TSPYL2	PRMT3	ADARB1	MRPL23
MINDY1	CYP51A1	AKAP8L	C19ORF48	UAP1L1	AKR7A2
CPED1	MED12L	CTSV	ZNF623	IMP4	DIP2A
FSBP	MMGT1	XAF1	MRPL13	CLCN5	CKS2
APOL1	CCDC14	CD74	MTERF3	FBXL15	DEF8
HEG1	CFI	CAMK2B	XAB2	MED17	MED16
MT-ATP6	ARPC4-TTLL3	GCNT3	TOMM40	SRSF8	MRPL20
MT-CYB	DMRT2	LGALS9	RPS7	OTUB2	NDUFAF1
TRIM27	MT-ND4L	IGFBP7	DNAAF5	TMEM8A	JAG2
COX6B2	MT-ND3	NAA30	SLC2A4RG	ADGRE2	GEMIN6
PFKFB4	LEAP2	LTBP2	DDB2	AC004832.3	SMPD4
HSD11B1	DZIP1L	MUC20	ATAD3B	DNER	KIF18A
SERPINA1	NEMF	TIAM2	COQ6	PORCN	WDR34
ANGPT1	BOC	TLR1	HADH	RCOR1	DNAAF5
TLR1	CFH	CCDC71L	LYRM7	ARMCX5	MACROD1
LTBP2	TSPYL2	YJEFN3	FAM207A	MRAS	XXYLT1
OAS1	ZNF821	ATP8B1	PRPF40A	SH3TC2	ESPL1
SCNN1A	ADD3	TUBA1A	BCKDHA	AC133555.5	BRCA1
AURKC	SH3YL1	ENO2	ATAD3A	ARHGEF40	ZNF202
SPP1	CBWD3	SATB1	POLD2	MIEF2	RABEPK
BATF2	C9ORF84	TPM1	RPSA	FEZ1	CRYBG3
CYB5R2	OTOGL	PBXIP1	PPAN	GPNMB	PRKAG1
ERV3-1	TMEM154	ANKRD24	POLR3H	ACADVL	LYRM4
DNAJB5	CDK11B	VPS13D	RPL6	KLHL21	CNOT6L
PCSK5	BLNK	BSPRY	ACAT1	S100A6	RACK1
APOLD1	KRI1	B4GALT6	MRPL53	RSRP1	MRPS24
MMP7	LRRCC1	MT-CO3	SLC25A14	ANKRD16	COG4
RDH10	MT-CO1	ERV3-1	DDX39A	FICD	MAD2L1
BSPRY	SLC25A27	MT-CO1	DYNC2H1	ZBTB17	NIP7
GPR160	ATP6V1G2-DDX39B	CMYA5	TRMT61A	ATG2A	DDX54
DUSP1	SCN3A	TXNDC15	DHRS4	HERPUD1	LSM6
CXCL11	FAM46A	SUGCT	HGH1	TBC1D30	COMMD4
LIPG	NRDC	ZNF708	NXT1	RAB11FIP4	ODC1
PLOD2	CCDC80	SLC16A13	ODC1	ST3GAL4	MRPS15
SORT1	FBN1	MT-CO2	SLFN11	AP5Z1	TMEM237
IFIT3	LAMC1	ZNF836	MRPL37	HYI	NME6
PLEKHA6	MPDZ	SHISA2	MRPL11	KCNMA1	DENND1B
PPM1M	FNBP1	CALB2	POLR2L	RBM15B	RPL27A
MTRNR2L8	ZCCHC8	SNED1	EEF2KMT	PLCE1	CENPM
HNF4G	MTRNR2L1	APOLD1	ADAMTS1	ANKRD28	NXT1
NECTIN4	CCDC77	ZNF506	ESPL1	IFI27L2	QSOX2
APOBEC3D	ATP8B3	LIMD2	UPP1	RAP1A	UQCRFS1
MITF	SLC6A9	NMNAT2	ATP5F1	BRD2	MINDY4
MGAT4A	NELFE	CDA	TYMS	SELENOT	POLR3B
NMNAT2	FADS1	PLOD2	TXNDC17	KIFC1	GSS
PRDM1	B4GALT6	PDGFB	RPL4	C8ORF33	ECE2
PLA2R1	FRYL	MFAP2	CTU2	EP400	GCSH
IL23A	USF3	BPGM	MRPL27	PTDSS1	ENTPD7
GAB2	RFTN2	RAB3B	CENPI	DUSP7	TRIP13
FMN1	KIAA0368	COL4A4	AC133555.5		NUDT8
SAMD9L	COL4A2	CELF6	MRTO4		CDCA5
MUC16	MEIS2	L1CAM	RFX7		AMER1
NEURL1	RASA2	LRRN1	TMEM241		DNAJA3
NFKBIZ	PIK3R1	CNGB3	BDKRB1		NCAPD3
MFAP2	COL12A1	OLFM2	TIMM10		CDT1
RND1	2007-09-01	NMB	FAM185A		SSRP1
TTC9	TESMIN	TXNIP	SYBU		ZNF544
JPH2	TRAF3IP1	B3GNT7	THNSL1		TBC1D30
HERC5	KBTBD8	ATF3	RANBP1		MOCOS
NUPR1	BRSK1	PLEKHG2	DPH1		MRPS26
C15ORF48	PLEKHA4	TGOLN2	POLA1		ATP5F1
IFIT2	POLR3GL	TJP3	RTN4RL1		MARCH8
MT-ND3	TXNIP	SOX4	DDX49		ZNF138
CACNA1A	NFE2L3	SORBS2	ATP5G3		EEF2K
TDRD7	NUCB2	BVES	ZNF35		GNPDA1
PDGFB	TBC1D32	UPK2	AKAP8		CCDC150
TMEM25	MYO9B	EPPK1	CCNB1		SRA1
NTN4	LPAR6	GAB2	SIVA1		DPCD
S1PR1	GAS8	KIAA1551	AARSD1		GADD45GIP1
POU2F2	LENG8	KRT13	WDR4		MCM7
WFDC2	FAM184B	HIST1H2BD	PXMP2		PRDX2
CLIC3	FAM49A	NCCRP1	PTRH1		CPNE1
PLAC8	IQCK	MYO5C	GSTP1		RPS3
KPNA7		SREK1	AL591806.3		EPHX2
QPRT		ZNF518B	NUDT8		TONSL
GALNT6		GOLGA6L4	RPS12		MRPS27
ZNF750		TRAF1	VEPH1		GTF2I
EDN1		C3	ICOSLG		HSCB
TIMP3		MX1	PFKM		DHRS4
VASN		IL36RN	EMG1		BDKRB2
CALB2		ANOS1	BCL2		PMS2
SLC43A2		SEMA3F	HMGN2		BDKRB1
IL36RN		GABARAPL1	ING5		RPS14
TRPV4		C15ORF48	IMPDH2		NR2C2AP
VANGL2		GPM6A	NDUFA4		SRM
NMB		LIPH	MMS22L		GTF2H3
CLDN4		CCDC68	NRG1		PES1
ZEB2		GNAO1	MIPEP		ARL4D
USP18		PRRT2	RUVBL1		ALKBH3
SUN3		MARCH4	RAD51D		SLC43A3
TFPI		OLR1	TUBB		WRAP53
ABCD1		KLHL24	TLL1		DKK3
ST8SIA1		PARM1	METTL16		ZNF77
CMPK2		HSPE1-MOB4	TNPO3		RPL3
MPDZ		DUOXA1	H2AFZ		RPL7A
PAPSS2		TBX6	CARS2		LIG1
IGF2BP3		KCNN4	WDHD1		L3MBTL2
ARL11		AGO4	ATRIP		FPGT
MT-CO1		YPEL1	IL6R		CDC25A
DDX60		HOXC9	COMMD3		BOP1
TTLL3		RETREG1	POP5		POLR3E
FUT3		NIPSNAP2	ADSL		EIF3K
MT-ATP8		RNF32	RPAP1		COMMD9
MEX3A		SPP1	IAH1		WDR35
CFAP57		RUNX3	TDP1		RPL13
IL17RD		C10ORF10	TMEM161A		POLR2L
RIMS2		FBLN1	CDC25A		RPS29
PGM2L1		CTRC	POC1A		PTPRZ1
FGF11		ALDOC	EIF4A1		SLC25A20
CDA		VANGL2	POLE4		MRPS25
NXNL2		PGF	UROD		PHPT1
MT-ND2		ENPP1	ARMC6		BLM
FMNL1		VAMP2	CKMT1B		METTL16
LGALS9		BEX2	TMEM116		ATP23
YPEL3		MXRA5	TMEM14B		VPS51
INHBA		CD68	PI4KA		FAM173B
NDRG2		GPRC5B	ENOSF1		HINT2
TTN		PLA2G4C	MRPL40		MRPS34
CDH1		TMEM123	GEMIN6		MRPL43
LCN2		NECTIN4	RPTOR		DNA2
ZNF525		PTPRA	RBM14-RBM4		CHCHD6
MT-CO2		CCL5	ALOX12		ARHGAP11A
SLITRK6		DUSP1	GINS1		RPS10
SOD2		ECM1	CDH13		EME1
TSPAN13		LAT	PLA2G4A		H2AFX
SLC9A9		PARD6B	TMEM218		SKA3
VNN1		SERPING1	RNASEH2A		PPAN
TYMP		IL32	PBK		AVPI1
TNFSF13		BBS2	YBEY		PBK
PTPRA		MYO9B	PCNA		RRM1
HLA-B		STEAP4	GPR39		ATP5J
EPPK1		ITGB8	TIMM13		TRIP6
CNGB1		YPEL3	UMPS		MAN2C1
COL4A4		NUPR1	UQCC2		OIP5
IFITM2		ARGLU1	METTL8		SLC25A19
KLF9		HIST1H2BC	MRPS28		ATRAID
LOXL2		JUND	LEF1		DDX28
KRT13		MAP3K8	S100A2		RFC2
PEAR1		CAPS	STK11IP		PKP3
LRG1		ITM2C	CENPP		NDUFA9
TSPAN15		SEPT3	TRIM28		METTL8
AGO4		KIAA1462	PPA2		BCL2L13
PTPRJ		NFATC2	TUBA1B		TNPO3
IDO1		PRRG3	DCXR		H2AFV
CD38		STX11	TBC1D30		BABAM1
DDX58		CHD6	UNKL		ELOF1
ITGB8		REEP3	ARL4C		CKMT1B
LGMN		MAOA	SLC39A3		ATRIP
GSN		GPR132	ARHGEF1		ATP5O
ZNF780B		ATP12A	KIF26B		ZSCAN21
MOK		INHBA	CLUH		MAPK12
HEPHL1		ILDR1	GINS4		NME2
TVP23C-CDRT4		PAPSS2	RAB38		MYBL2
NOTCH3		FLNC	FLRT2		POC1A
ISG15		CCDC82	SLC37A2		POLD2
MTSS1		APH1B	CDK7		MLH3
LYPD5		RDH10	SNX5		C2ORF74
KIF13B		CCDC92	RRS1		RRP7A
MYO5C		MACF1	CENPO		KRT14
ARHGEF37		LIMCH1	TRAP1		MRPL13
MAP3K8		LGMN	SEPHS1		TMEM138
CYGB		AGPAT4	KITLG		PEX7
TRAF1		DYRK1B	IPO4		IFRD2
ZNF821		IFI44L	CCDC86		RRP1B
PRSS8		OAS1	NPR3		MUM1
ALDH3A1		PRSS8	UTP20		THOC1
TRANK1		SAMD9L	CDC20		NHEJ1
CDH5		LIPG	RING1		MECR
MYRF		MYH14	ZNF584		TELO2
SOCS3		IVL	PHF19		CDC25C
AC138811.2		STBD1	SLC25A5		GAPDH
ATF3		FAXDC2	BCS1L		KLHL22
TRIM38		ALDH3B2	PCDH7		LRR1
SAT1		PLEKHA6	UBE2G2		ATP5B
ITGA5		LY75	EIF3L		TMEM120B
OAS3		ZNF738	MRPS27		AGFG2
IGSF10		CACNA1A	HGSNAT		BUB1B
SHOX2		MAB21L3	PAAF1		MANEAL
LIMCH1		TMEM145	MRPL12		RPL22L1
NNAT		DLG4	ORC6		MMS19
FAXDC2		ARPC4-TTLL3	NCR3LG1		ZNF689
MT-CO3		FMNL1	EEF1AKMT1		WDR12
ZNF699		IGFL1	TTC26		FGFR2
SEMA3F		HIST2H2BE	PABPC4		EIF2B3
PPIC		ABAT	COPRS		NARS2
PXDN		NDRG2	SLC16A7		PEF1
A4GALT		NFKBIZ	XRCC3		URI1
ZNF738		KRT86	EARS2		NCAPH2
MMP10		PXDN	MFSD2A		ZNF25
MTRNR2L11		FCHSD1	ZRANB3		MCM10
CD74		SIX2	THADA		STARD3NL
A2ML1		FAM26E	DTYMK		ULK4
HAP1		IFIT1	DUS1L		KIF18B
WIPF1		DUSP5	CDK4		EXOSC8
DNAH2		A2ML1	TOE1		TMEM218
RUNX3		SHOX2	GINS2		MIPEP
TJP3		ZSCAN2	PLCE1		EXOC8
GDA		GATS	CCDC66		POLQ
ANKRD65		CORO1A	KIF4A		CCT7
AL136295.5		PRDM1	KRT5		NME1-NME2
YPEL2		TNFSF9	RBM15B		PMPCA
ENO2		MTRNR2L4	KCNJ15		PAAF1
CRABP2		HTR1D	ZNF26		HAUS4
CTSB		BHLHE41	ZBTB44		NDUFB2
ACVR2B		IL6	GSR		ATAD3A
SCARF1		A4GALT	C12ORF66		ZNF343
ZNF506		IGIP	IMPDH1		RNF123
EEF1A2		SUPT5H	CHTF18		DCUN1D2
SERPING1		SLC22A1	NCKAP5		EEF1AKMT1
GPC4		GCNT4	FAT4		ABLIM1
LRRN4		DBNDD1	NDUFAF8		SSSCA1
RAB11FIP1		CTGF	DUS3L		SRSF2
CHD6		ARID4A	WDR73		PPIA
IRAK2		N4BP3	SELENOT		RPUSD4
C10ORF10		PLD1	ERCC8		TUBB
NR4A1		LXN			REXO5
STBD1		SOX30			CIT
ZNF350		FBXO2			PTTG1
FOLR1		TTC39A			FIZ1
KBTBD8		CDH1			PABPC4
TP53I11		ZNF766			RTEL1
GPX7		HERC5			RIN1
NAA30		JDP2			CENPA
ACKR2		FLT4			PNPO
CFLAR		BNIPL			ARL4C
LBH		RSPH3			MRPL16
SGSM2		CLDN4			EMC9
CTH		KLK10			ZNF696
KANK2		ZFAT			DHRS4L2
ZNF518B		TM7SF2			DHX35
HOXA9		TNFSF13			HTD2
GMPR		RNF128			TTC19
CLSTN3		OSBP2			COPRS
PSCA		BATF2			SORD
TMEFF1		NNAT			PGAP2
PPFIA4		NEDD9			TMEM216
GIPR		ZNF681			FUS
BHLHE41		EVC2			MICB
RAB8B		CXCL14			NABP2
IL6		STIM1			ATP5SL
LLGL2		BMP4			POMK
POU2F3		ATP9B			BCL11B
ZNF365		ITSN2			SIVA1
IQCD		CYGB			CHCHD10
NEDD9		LRRC37A3			COX7B
ANGPT2		LMBR1L			CEP128
HOXC8		FGD3			PFAS
C16ORF54		INCA1			IDH3B
IGFN1		LRTOMT			UBE2T
CAVIN2		HHIPL1			METAP1D
TXNDC15		RPL39L			NOC2L
FAM26E		DNM1			AK2
LY75		CRYBG2			ITGB3BP
SIX2		SEMA5A			C16ORF59
TGM1		SULT1B1			RPS5
TRIB2		HSD11B1			L2HGDH
KLK10		MYO6			XAB2
NEBL		TNFAIP2			DTL
KCNN4		HMSD			RPL37A
KIAA1211L		MARCKSL1			SLC39A3
GDPD3		PIK3R3			CYP1A1
IL1R1		CNTN5			NDUFS2
DCAF4L1		CCDC73			TUBA1C
TIAM2		ERO1B			FAM98B
IFIH1		SMPD3			MPP3
ABCB5		KIAA1257			SUV39H1
RNFT2		EFNA1			STOML2
PARP14		MOSPD2			TACC3
NFKBIA		RORB			HS3ST3A1
OAS2		ID4			LRP8
GALC		SERPINF1			UCK2
CDKN2D		TSPAN2			RPS23
PCDHGA4		EDN1			TDP1
OXTR		RHOF			DPH1
TSPAN2		VMP1			ZNF655
DUSP5		STAT5A			CCDC86
UNC13D		MEIS3			PHF5A
ATL1		CCL28			HADH
CASC10		TDRKH			C11ORF1
RHOV		ITIH6			MED24
SLC2A12		PPP1R3B			MKS1
AGPAT4		TNFRSF10C			RPS16
FAM193B		IL2RG			NDUFAB1
APCDD1L		LGALSL			FAM173A
ERVW-1		PNRC1			ATP5G3
SYTL2		QPRT			EXD2
RNF157		TRPC1			RNF31
ZNF583		GOLM1			C6ORF141
DMPK		YPEL2			DSN1
MME		FARP1			MRPS28
AL365205.1		HHEX			TYMS
TMEM27		MME			ORC1
UBALD2		ADRA1B			NDUFS7
FGF13		ZNF468			COPS9
MT-ND4L		SERPINB7			RFC4
HYAL1		LRG1			FAM216A
DNAJC22		SIAE			RPL34
ARL14EPL		MLF1			TK1
THEMIS2		ARL14			PMF1
NFE2L3		KBTBD8			STUB1
TMEM98		TGFBR3			TRA2B
BCL2A1		RAB3IP			FAM196B
KIAA1257		TMEFF1			CCT4
BNIPL		VAV1			FEN1
PLAG1		GJB4			FAH
NPHP3		BTBD19			ZNF74
HELZ2		FNBP1L			SCLY
TMEM123		FGF11			TMEM192
CD68		FAM25A			FASTKD2
ADGRF1		PHYHIP			E2F1
IGFBP3		VGLL3			PRMT3
TNFSF9		LSM14A			MRPS17
PGPEP1		FSIP2			SMYD3
PNPLA3		IL23A			FBXO4
SLC25A37		WIPI1			NUDCD2
SLC16A4		FUT2			SLC25A15
PNRC1		SDR16C5			RPTOR
CD274		RGPD6			PSMA1
STAT1		ABCD1			DNAJC11
PKIB		TRPV4			ZNF511
ABAT		ARHGAP31			NCR3LG1
ALDOC		MMP10			ABCB6
ARHGAP27		SLC16A4			EEF1A1
HSPE1-MOB4		HOXB6			EXO1
CLDN7		TRIM38			ATP5G1
SYNGR3		SCEL			THOC3
DTNB		DNAJC22			C14ORF80
FGF14		ZNF677			SNRNP40
PLA2G4C		WDR45			FAAP24
RCAN1		VGLL1			TIMM44
GLRX		PIWIL2			NOC4L
COBL		HEG1			TBRG4
NDRG4		IL11			IPO11
CENPT		IGFBP4			HMGN2
CES3		SLCO1A2			NUBPL
RAET1L		ECE1			HSPD1
SLC12A7		TNFRSF6B			HIRIP3
GABRP		ZNF365			KIF26B
HTR1D		STAG3			RBM34
MAOA		PAPPA			RTN4RL1
ATF5		NPBWR1			LSM7
IFNLR1		TRIM2			CENPP
OSBP2		STX2			RPS27A
ATP12A		RAG1			DLST
IL24		PIK3IP1			TRAPPC9
SERPINF1		ATF7IP2			SLC16A14
VGLL3		PTTG1IP			LGALS1
LMBR1L		AC138969.1			RAD9A
C10ORF55		DDX60			IMPDH1
HOXB3		EFCAB13			TIMM8A
CXCL2		ATP2B4			SRSF7
LTBP1		MGAT4A			PIF1
LGI4		TMC8			PINX1
MYL9		AQP3			FOXM1
MAB21L3		C2CD2L			TOMM6
YY2		IRX5			NME1
FGF5		WFDC2			C7ORF50
BMP6		NTN4			AGPAT1
GOLM1		BMPR2			SETD6
PARP9		CYB5R2			TOMM40
GABARAPL1		TSPAN13			RPS2
ZC3H12A		KIAA1211L			DLEU1
CREG2		PSCA			NPRL2
DUOXA1		PDZK1			MAIP1
TMPRSS4		HOXB3			RPLP0
BPGM		SP140			TXNRD2
ALPP		PHLPP1			ZNF165
CASZ1		NEGR1			C12ORF45
AC138969.1		NREP			LPAR3
OASL		LZTS3			PHF19
PCED1B		SLC8B1			NOB1
PLSCR1		DNAJB2			PEMT
OSMR		ALPP			TMEM201
TRPC1		LRIF1			ALOX12
SWT1		MEX3A			USP47
GPR132		S1PR1			UTP20
MTRNR2L4		NEK11			CCNB2
PDZK1		PROS1			DUS3L
TNFRSF10C		ACKR2			DLX1
KRT6B		GRHL1			RPA3
FAM46B		LRRC4			TRIM7
SLC12A6		RABL2A			ACAT1
L1CAM		ZEB1			LIX1L
ELF3		SOD2			AGMAT
SPRR2E		MSC			RPL14
GATS		IFITM2			PTDSS1
TAGLN		AMZ1			CDCA2
HOXB6		POLR3GL			KRT10
PIPOX		GNE			ERVMER34-1
ACTBL2		CDC14A			USF1
AFF1		Z98749.3			RPL10A
PIK3IP1		MMAA			ARMCX5
GPR158		MYRF			GSDMD
BTBD19		HOXB8			GEMIN5
RABL2A		MYPN			PRPF19
TAB2		CCPG1			PTHLH
PIWIL2		STX3			TAF5
SYCP2L		APCDD1L			CYC1
ACE2		MAPK15			PAICS
PAPPA		RCAN1			CKMT1A
ERBB3		LCN2			SNRPD1
FBXW10		DBNDD2			NDUFAF6
SERPINB1		CPT1A			ADORA2B
IRF9		CTF1			KIF2C
ZNF223		LMBRD1			TTLL11
PARP12		PCED1B			POLR1C
PADI1		FILIP1L			NPM3
ALPPL2		TRIML2			MRPL3
RALGAPA2		HOXA9			GPSM2
HAPLN3		SSPN			EARS2
IL4I1		WISP3			RAD51
SLC28A3		ARL11			ACADVL
CRISPLD2		CT62			MRPL55
APOD		LEPR			RPL35A
CHD2		LIN7B			PRR5
RAB15		CASZ1			UBE2G2
LRRC4		SYTL2			NDUFC1
RBM38		GIPR			PEPD
IL32		ERBB3			CAD
COL28A1		GDNF			THNSL1
ADAP2		GCC2			ORC6
CERS4		KIF13B			MCM4
LRRC37A3		HYAL1			PPA2
IL36G		VLDLR			GSTO2
PLEKHA4		ITM2B			POLD1
WNT4		SNAP23			GCDH
DNAJC6		SLC12A7			SFXN2
PARD6B		CCDC62			MECOM
ECM1		ADA2			RPAP1
TMEM97		ADCY9			RPS3A
SPINK9		GGT1			RAB38
ARPC4-TTLL3		LEPROT			RPL6
PPP1R3B		CHST2			PIGL
CTC1		KLK7			HMBS
ZNF626		RNF19A			MT1E
CLK4		TNFRSF9			PCNA
SDR16C5		GALNT6			ADAMTS1
NPIPA5		USP53			WDR54
HOXD13		CDK11A			XRCC3
STX2		PPIC			TIMM13
FBXO39		ABCA13			SF3A3
SCARB1		ATG16L2			IMP4
IL1RL1		SLC2A12			BCS1L
PREX1		ITGA5			PRKAR1B
SKIL		CXORF36			PRMT1
DENND3		RBM5			SNF8
NEK5		PPM1H			EPN3
FBXO2		RAB11FIP1			POLE4
HIST1H2AC		AKAP13			CCDC51
ITSN2		HAT1			ERMAP
RILP		CLU			ECSIT
TCP11L2		CFAP53			EBNA1BP2
APOBR		ZNF432			IMP3
TMC8		TMEM52B			PHKA1
RTKN2		C1S			TUBE1
CEACAM1		PPP1R2			BLOC1S1
ASPHD1		CFLAR			NOP56
OPN3		MYL9			KIF22
LGALSL		RAB7A			CCT8
RPL39L		RAET1L			CCNA2
HIST1H2BC		PPFIA4			EIF2B5
ACPP		INHBB			DLL1
SLC16A13		KANK2			GLYR1
PGF		ABHD8			ITFG2
FNBP1L		COL5A1			DNPEP
VAV1		ATF5			C19ORF48
CCDC71L		COX6B2			AHSA1
ADAMTSL4		HLA-B			RNASEH2A
SAMHD1		FAM214B			S100A2
PTGS2		SPINK9			COQ3
ABHD8		FOXL2NB			RAD54L
DUOX2		ABCC2			EIF5A
ZFAT		KCNJ3			MRPS2
ECE1		KDM6B			UBE2C
KRT16		ZDHHC11			ERI3
TAGAP		GALC			GRK5
SMIM22		LENG8			MRPL37
ADCY9		LTBP1			WDHD1
IRF7		YPEL5			CDCA3
SAV1		IGFN1			POLR1E
GLIPR1L2		NEBL			H2AFZ
S100A4		STC1			UPP1
JUND		ATP13A2			RPS21
ARGLU1		CYTH1			PSMG3
HECTD1		CREBRF			TRIM34
PSG9		SLC4A5			C1ORF109
RFTN2		TFAP2E			RPLP2
CCDC144A		XKRX			TRMT1
UNC79		VASN			CIDEB
IL22RA1		CMPK2			FBL
RASA4		FAM49A			MT2A
CA13		CERCAM			RANBP1
TRIM2		ACAD11			NDUFAF5
VPS13D		CHIC2			WDR74
DOCK8		FGF14			FAAP20
SCHIP1		MFGE8			CDC45
PSTPIP2		GFPT2			CRADD
NCCRP1		ALDH3A1			LARS2
GALM		TAB3			NCAPH
MYPN		PPP1R3F			MRPL11
IFI44		DCAF4L1			TUBA1B
HBE1		IGF2BP3			PHKG2
SIRPB2		TNFSF15			SMYD5
CREB5		ADD3			NPR3
CTCFL		TDRD7			MTHFD1
NAA60		IFIH1			EIF4A1
IGFL1		F2R			WDR4
NLGN2		HIVEP1			C1QBP
CLDN16		ARL14EPL			POLR1B
SREK1		SCNN1A			CTPS1
TNS2		C9ORF72			MCM2
AMZ1		DTX3L			MTFP1
MAFF		UPK3B			DCTPP1
EFCAB10		MARCH3			CCNB1
GADL1		CSAG3			BIRC5
FSIP2		CDH5			TRAP1
ARRB2		BEND7			SKIV2L
MYADM		PTP4A3			ATAD3B
CDR2L		PADI1			RRS1
KLF15		ZFYVE1			RPL37
RABGAP1L		ZHX1-C8ORF76			PLK1
CPA4		DOK3			PCDH7
COL8A2		RHOV			RPL22
KIAA1551		COL4A2			KIAA0586
ZNF615		MLPH			PCLAF
PDE8A		ZNF615			NCLN
HIST1H2BD		USP2			GPAM
FUT6		MYADM			RPS7
ZNF714		NPTX1			NRG1
SDC4		APOBEC3D			RPS12
TMEM217		PDE1C			BUB1
BEX2		SWT1			PHB2
DPP3		UBL3			AURKB
GLIS3		PLAUR			CLUH
SHISA4		RAET1G			ZC3HC1
CREBRF		ATL1			NDUFS3
ZNF217		DHX37			MRPL22
LPCAT4		FAM102B			FJX1
HOXA5		IST1			DTYMK
ABCA1		HOXB2			PDSS1
EPHX3		MMP13			FARS2
UPK2		TYMP			TLL1
SH3D21		POM121			SLC37A2
ZSCAN2		PDZD7			PRMT7
ATF7IP2		SAT1			CNOT10
CDK11A		PTGS2			NDUFAF8
LEPR		XKR4			CENPO
CHMP5		FNDC3B			NOLC1
EPCAM		VSIG10			CENPX
DTX3L		EPN2			TRMT61B
RNF19A		PPM1N			BACE2
PLAUR		FOLR1			PSMB6
ZNF224		TMEM106B			GPHN
FRK		ABCA1			EMG1
SPATA20		PPM1J			DDX39A
SOWAHB		FOXN3			TADA1
ANKRD26		SLC16A3			SLC25A10
ZNF432		NEURL1B			EHBP1
RAG1		TEX35			CDCA7
FBP2		SERPINB1			SHCBP1
SP140		RASSF5			MCAT
SMPD3		HOXB4			UQCC2
VAMP2		N4BP2L1			SPC25
STEAP1B		CCDC186			PDF
TMCC3		PSTPIP2			HGH1
BRSK1		RHOQ			RPSA
TFAP2E		FLT1			KRBOX4
CCPG1		GPR89B			URB2
TNFAIP3		NXNL2			RRP9
TDRKH		HYAL4			PI4KA
RAB3B		MAFF			MCM6
ERO1A		EPB41			CC2D2A
ENKUR		SLCO4C1			GINS2
ZFP14		PPM1M			PLCE1
DLG4		DSC2			METTL17
MEIS3		LOXL3			CDK4
SAMD9		CD274			TRIM28
B4GALT1		GGT6			LYSMD2
CPEB3		SERPINB9			DHODH
DOK3		C7ORF57			MPHOSPH9
		MTRNR2L11			RPS4X
		RERE			MPDU1
		SLC12A2			KIF20A
		SYCP2			NUDT6
		DNAH5			SNX5
		SKIL			FAM58A
		HIST1H2AC			SLFN11
		HIST1H2BJ			TFAP4
		DOCK8			KITLG
		ZNF813			SLC16A7
		CPED1			MRPL40
		FAM214A			RBM15B
		KIF27			BLMH
		KATNAL1			MRTO4
		NPAP1			VOPP1
		ALOX5			KLHL13
		ZNF354A			FUNDC1
		PTPRJ			SLC25A5
		TMEM27			C20ORF27
		ZNF43			RFX7
		IFNLR1			MRM3
		C10ORF55			PUS1
		TRPA1			MRPL48
		SLC7A2			EEF2KMT
		LRRC56			KRT5
		VNN1			FANCB
		CALCOCO1			RPS13
		GRIK2			PLD6
		ZMYM5			GINS1
		SPECC1L-ADORA2A			NUP88
		RNF182			MRPL58
		ZSCAN30			CENPL
		ARRB2			NCEH1
		PKIA			PLA2G4A
		PARP9			METTL1
		TSPAN14			LMNB1
		L1TD1			MRPL12
		ZNF844			PFKM
		RBP7			GSR
		TMEM133			GTF2H2
		ZNF611			CDC20
		HEY1			GTPBP6
		DAPK1			MYBBP1A
		KLHL6			GAR1
		NDC1			MPV17
		FGF5			IMMP1L
		FUT4			POP4
		CPEB2			MRPS6
		OAS3			RFC5
		CLK1			PPM1G
		ZNF750			ANAPC5
		ZNF292			IPO4
		CAPN5			MYCBP2
		UBE2D1			AKR1C2
		ARHGEF37			COMMD3
		KDELR3			CENPW
		ISG20			EBPL
		ZFHX2			EIF3L
		SSC4D			TXNDC17
		PADI3			RPS17
		PLA2G7			RAN
		SLC44A2			SELENOT
		CLIC4			RPL4
		AC091167.3
		TMEM38A
		SERPINE2
		NRDC
		HOXC8
		PLAG1
		MDM2
		HOXC6
		TMPRSS4
		STAT1
		SLC28A3
		PCDHGA11
		MELTF
		TSPAN6
		CDKN2D
		BTG1
		ICA1
		COL1A2
		ENTPD2
		CTTNBP2NL
		GLRX
		EPB41L5
		TMEM97
		MINDY1
		FAM107B
		ARHGEF28
		ZEB2
		ZNF563
		FYN
		SLCO2A1
		CCDC17
		HOXA13
		PLAC8
		BMP6
		PARP14
		KRT16
		IFIT3
		PLA2R1
		HIC1
		MAP1LC3B
		CTSB
		ULBP2
		MT-ND4L
		ANKIB1
		DOPEY2
		ARL8A
		PRSS27
		TTC28
		AURKC
		MCF2L2
		KATNBL1
		IL4I1
		MLLT3
		UBN1
		UNC5B
		GLDC
		JPH2
		ABCA7
		TMEM45A
		ASTN2
		HAL
		AC005324.3
		APOD
		PLPP6
		PRODH
		ZNF350
		CLDN16
		APOL1
		KIF3C
		EBLN2
		TIMP1
		USP18
		ETV1
		SMPDL3B
		AZI2
		ZNF185
		VIM
		BNIP3L
		ZNF600
		SH3BP2
		IQCD
		SLC43A2
		KLRD1
		OPN3
		PDE8A
		OSMR
		PMEPA1
		B3GALT5
		TCP11L2
		SLC44A3
		SLC9A3R2
		ANKRD65
		PPARD
		PLSCR1
		SERPINI1
		TMEM59
		FAM46B
		OCLN
		NOTCH3
		CAMK2N1
		TBC1D8B
		ZYG11A
		ANO8
		RP2
		DAB2
		TRIB2
		GSTT2B
		LGI4
		SNX10
		MOK
		CPT1C
		B3GNT3
		SCARB1
		MPZL3
		IFITM10
		CCDC39
		CEP192
		MICAL1
		C1QTNF9
		ADGRV1
		MYO5B
		CIR1
		KCNJ2
		APP
		TMEM213
		IL1RL1
		NFKBIA
		HBP1
		CERS4
		CREB5
		ADAP2
		TUSC3
		CTSO
		NPIPA2
		REPS2
		SV2B
		AP3B2
		SOHLH2
		TMCC2
		SPATA20
		ZNF821
		KRT9
		S100A4
		CLCN4
		CDKL5
		UBE2B
		DTNA
		DPYSL2
		DHX57
		GNL1
		CASC10
		SAV1
		GLIS3
		IL24
		ZNF221
		ZNF467
		DYSF
		TCF7L2
		FLRT3
		TMEM86A
		MYRFL
		COL5A3
		ITGB7
		VSIG10L
		CPA4
		ZFP28
		TMEM159
		KIAA1211
		SYT11
		NPIPA1
		ZNF699
		TP53INP1
		RRM2B
		ASPHD2
		BEX5
		RAP1GAP
		LOXL2
		CDKL2
		FAM32A
		MGLL
		ZNF391
		B4GALT1
		EPCAM
		KIAA1328
		CTH
		LLGL2
		YIPF4
		LRCH4
		ACP7
		ABCB5
		MARK3
		CHMP5
		TRIM36
		CLIC3
