## Supplemental Table 4 for "The common analgesic paracetamol enhances the anti-tumour activity of decitabine through exacerbation of oxidative stress"

### Sheet: S4
Increased by Treatment
DAC			Para			DAC+ Para
term ID	description	log10 p-value	term ID	description	log10 p-value	term ID	description	log10 p-value
GO:0015919	peroxisomal membrane transport	-1.6918	GO:0022904	respiratory electron transport chain	-11.1526	GO:0019221	cytokine-mediated signaling pathway	-6.7299
GO:0016338	calcium-independent cell-cell adhesion via plasma membrane cell-adhesion molecules	-2.352	GO:0032981	mitochondrial respiratory chain complex I assembly	-6.2315	GO:0006501	C-terminal protein lipidation	-2.6268
GO:0060337	type I interferon signaling pathway	-13.786	GO:0070534	protein K63-linked ubiquitination	-1.4771	GO:0043691	reverse cholesterol transport	-2.9865
GO:0017196	N-terminal peptidyl-methionine acetylation	-1.6918	GO:0015988	energy coupled proton transmembrane transport, against electrochemical gradient	-2.526	GO:0030198	extracellular matrix organization	-3.8246
GO:0042775	mitochondrial ATP synthesis coupled electron transport	-3.9316	GO:0048864	stem cell development	-2.2538	GO:0042775	mitochondrial ATP synthesis coupled electron transport	-2.7354
GO:0016042	lipid catabolic process	-2.2761	GO:0045787	positive regulation of cell cycle	-2.4419	GO:0055091	phospholipid homeostasis	-2.1861
GO:0045216	cell-cell junction organization	-2.5698	GO:0006754	ATP biosynthetic process	-2.7101	GO:0006892	post-Golgi vesicle-mediated transport	-1.7529
GO:0001990	regulation of systemic arterial blood pressure by hormone	-2.7072	GO:0046578	regulation of Ras protein signal transduction	-2.2993	GO:0045601	regulation of endothelial cell differentiation	-3.1353
GO:0035418	protein localization to synapse	-1.3113	GO:0052547	regulation of peptidase activity	-2.0506	GO:0046457	prostanoid biosynthetic process	-1.6233
GO:0045071	negative regulation of viral genome replication	-9.1961	GO:0046782	regulation of viral transcription	-1.4165	GO:0052548	regulation of endopeptidase activity	-6.3962
GO:0048660	regulation of smooth muscle cell proliferation	-4.8822	GO:1902930	regulation of alcohol biosynthetic process	-2.6358	GO:0010224	response to UV-B	-1.6233
GO:0032069	regulation of nuclease activity	-4.4255	GO:1901570	fatty acid derivative biosynthetic process	-1.8193	GO:0048678	response to axon injury	-2.7948
GO:0017157	regulation of exocytosis	-3.5599	GO:0006636	unsaturated fatty acid biosynthetic process	-2.1979	GO:0033013	tetrapyrrole metabolic process	-1.7832
GO:0071493	cellular response to UV-B	-1.4766	GO:0044782	cilium organization	-2.4555	GO:0044257	cellular protein catabolic process	-2.6637
GO:0044267	cellular protein metabolic process	-1.7314	GO:0001501	skeletal system development	-1.5948	GO:0030050	vesicle transport along actin filament	-1.3123
GO:0006501	C-terminal protein lipidation	-1.4094				GO:0048523	negative regulation of cellular process	-4.496
GO:0006006	glucose metabolic process	-2.2685				GO:1990000	amyloid fibril formation	-2.1861
GO:0031325	positive regulation of cellular metabolic process	-4.2749				GO:0018146	keratan sulfate biosynthetic process	-1.9626
GO:0048015	phosphatidylinositol-mediated signaling	-1.4081				GO:0009235	cobalamin metabolic process	-1.7832
GO:0030865	cortical cytoskeleton organization	-2.5633				GO:0032530	regulation of microvillus organization	-2.1861
GO:0030388	fructose 1,6-bisphosphate metabolic process	-1.5763				GO:0090329	regulation of DNA-dependent DNA replication	-1.7133
GO:0030198	extracellular matrix organization	-2.3916				GO:0010941	regulation of cell death	-1.8781
GO:0055091	phospholipid homeostasis	-2.5906				GO:0051289	protein homotetramerization	-1.3135
GO:0046323	glucose import	-1.3891				GO:0048169	regulation of long-term neuronal synaptic plasticity	-1.8125
GO:0007009	plasma membrane organization	-2.1597				GO:1905037	autophagosome organization	-2.9779
GO:0036152	phosphatidylethanolamine acyl-chain remodeling	-1.9523				GO:0045216	cell-cell junction organization	-1.7416
GO:0033273	response to vitamin	-2.4464				GO:0007009	plasma membrane organization	-2.8973
GO:0001911	negative regulation of leukocyte mediated cytotoxicity	-2.5906				GO:0015718	monocarboxylic acid transport	-1.9529
GO:0051258	protein polymerization	-1.7666				GO:0043116	negative regulation of vascular permeability	-2.1861
GO:0043471	regulation of cellular carbohydrate catabolic process	-1.6918				GO:0006357	regulation of transcription from RNA polymerase II promoter	-1.5205
GO:0048485	sympathetic nervous system development	-1.7674				GO:0034375	high-density lipoprotein particle remodeling	-1.3313
GO:0032347	regulation of aldosterone biosynthetic process	-1.6918				GO:0003180	aortic valve morphogenesis	-2.5364
GO:0015988	energy coupled proton transmembrane transport, against electrochemical gradient	-2.3188				GO:0006706	steroid catabolic process	-1.6233
GO:0010745	negative regulation of macrophage derived foam cell differentiation	-2.007				GO:0030865	cortical cytoskeleton organization	-1.9626
GO:0015677	copper ion import	-1.5763				GO:0044267	cellular protein metabolic process	-2.0331
GO:0035563	positive regulation of chromatin binding	-1.4766				GO:0048485	sympathetic nervous system development	-2.1922
GO:0051180	vitamin transport	-1.3671				GO:0050918	positive chemotaxis	-2.0988
GO:0046457	prostanoid biosynthetic process	-2.007				GO:0015988	energy coupled proton transmembrane transport, against electrochemical gradient	-1.9226
GO:0006357	regulation of transcription from RNA polymerase II promoter	-1.5377				GO:0016050	vesicle organization	-1.8408
GO:0034375	high-density lipoprotein particle remodeling	-1.6987				GO:0060037	pharyngeal system development	-2.0988
GO:0001818	negative regulation of cytokine production	-3.5318				GO:0043471	regulation of cellular carbohydrate catabolic process	-1.424
GO:0009435	NAD biosynthetic process	-2.2044				GO:1901264	carbohydrate derivative transport	-1.7133
GO:0050918	positive chemotaxis	-1.6987				GO:0009435	NAD biosynthetic process	-1.7158
GO:0010642	negative regulation of platelet-derived growth factor receptor signaling pathway	-2.8123				GO:0033273	response to vitamin	-2.0461
GO:0031397	negative regulation of protein ubiquitination	-1.5903				GO:0014821	phasic smooth muscle contraction	-1.7133
GO:0006654	phosphatidic acid biosynthetic process	-1.3466				GO:0044272	sulfur compound biosynthetic process	-1.5932
GO:0071985	multivesicular body sorting pathway	-2.007				GO:1902003	regulation of beta-amyloid formation	-2.8704
GO:0071360	cellular response to exogenous dsRNA	-2.007				GO:2000427	positive regulation of apoptotic cell clearance	-1.3123
GO:0097067	cellular response to thyroid hormone stimulus	-2.3188				GO:0045953	negative regulation of natural killer cell mediated cytotoxicity	-3.1353
						GO:0010107	potassium ion import	-1.5019
Decreased by Treatment
DAC			Para			DAC+ Para
term ID	description	log10 p-value	term ID	description	log10 p-value	term ID	description	log10 p-value
GO:0000082	G1/S transition of mitotic cell cycle	-8.2862	GO:0046512	sphingosine biosynthetic process	-2.8542	GO:0006839	mitochondrial transport	-6.3592
GO:0006839	mitochondrial transport	-3.7413	GO:0034976	response to endoplasmic reticulum stress	-2.3155	GO:0016072	rRNA metabolic process	-31.3179
GO:0009411	response to UV	-3.1965	GO:0016311	dephosphorylation	-1.3425	GO:0042254	ribosome biogenesis	-35.3681
GO:0042254	ribosome biogenesis	-9.7866	GO:1901888	regulation of cell junction assembly	-2.344	GO:0000082	G1/S transition of mitotic cell cycle	-8.9516
GO:0060249	anatomical structure homeostasis	-2.7358	GO:0034660	ncRNA metabolic process	-1.6827	GO:0016236	macroautophagy	-1.7222
GO:0016072	rRNA metabolic process	-8.1318	GO:0006940	regulation of smooth muscle contraction	-1.9966	GO:0048709	oligodendrocyte differentiation	-1.8138
GO:0016032	viral process	-6.7456	GO:0050708	regulation of protein secretion	-1.5014	GO:0015949	nucleobase-containing small molecule interconversion	-6.9608
GO:0014032	neural crest cell development	-1.8081	GO:0043604	amide biosynthetic process	-2.5345	GO:0051302	regulation of cell division	-3.9265
GO:0002181	cytoplasmic translation	-5.8886	GO:0035357	peroxisome proliferator activated receptor signaling pathway	-1.3037	GO:0006414	translational elongation	-17.2776
GO:0045333	cellular respiration	-1.9871	GO:0043484	regulation of RNA splicing	-1.307	GO:0033688	regulation of osteoblast proliferation	-1.6625
GO:0010467	gene expression	-5.4941	GO:0000187	activation of MAPK activity	-2.1663	GO:1904874	positive regulation of telomerase RNA localization to Cajal body	-2.6665
GO:0051302	regulation of cell division	-1.7963	GO:0042759	long-chain fatty acid biosynthetic process	-2.7591	GO:0010467	gene expression	-25.5627
GO:0009168	purine ribonucleoside monophosphate biosynthetic process	-4.625	GO:0006470	protein dephosphorylation	-1.334	GO:0032456	endocytic recycling	-1.7636
GO:1904666	regulation of ubiquitin protein ligase activity	-3.7131	GO:0051128	regulation of cellular component organization	-1.9014	GO:0051188	cofactor biosynthetic process	-3.0587
GO:0006576	cellular biogenic amine metabolic process	-1.9673	GO:0006526	arginine biosynthetic process	-1.3603	GO:0006362	transcription elongation from RNA polymerase I promoter	-4.2223
GO:0006362	transcription elongation from RNA polymerase I promoter	-2.0665	GO:0001765	membrane raft assembly	-1.3603	GO:0051181	cofactor transport	-1.7352
GO:0010501	RNA secondary structure unwinding	-1.5027	GO:0000422	mitophagy	-1.5541	GO:0019083	viral transcription	-22.5867
GO:2001234	negative regulation of apoptotic signaling pathway	-2.5511	GO:0044271	cellular nitrogen compound biosynthetic process	-1.9966	GO:0040029	regulation of gene expression, epigenetic	-2.8335
GO:0000959	mitochondrial RNA metabolic process	-2.468	GO:0045714	regulation of low-density lipoprotein particle receptor biosynthetic process	-1.3037	GO:0033119	negative regulation of RNA splicing	-1.5317
GO:0006261	DNA-dependent DNA replication	-8.0368	GO:0001764	neuron migration	-1.5541	GO:0019218	regulation of steroid metabolic process	-1.6625
GO:0006360	transcription from RNA polymerase I promoter	-1.8755	GO:0042780	tRNA 3'-end processing	-1.3037	GO:0000959	mitochondrial RNA metabolic process	-2.2115
GO:0000956	nuclear-transcribed mRNA catabolic process	-4.9607	GO:0035280	miRNA loading onto RISC involved in gene silencing by miRNA	-1.3037	GO:0034982	mitochondrial protein processing	-3.5293
GO:0019395	fatty acid oxidation	-2.1825	GO:0010561	negative regulation of glycoprotein biosynthetic process	-1.3037	GO:0006360	transcription from RNA polymerase I promoter	-3.753
GO:0090305	nucleic acid phosphodiester bond hydrolysis	-1.6322	GO:0045070	positive regulation of viral genome replication	-1.7564	GO:0000956	nuclear-transcribed mRNA catabolic process	-18.6417
GO:0000377	RNA splicing, via transesterification reactions with bulged adenosine as nucleophile	-1.6208	GO:1901566	organonitrogen compound biosynthetic process	-1.5391	GO:0006281	DNA repair	-18.2372
GO:0018022	peptidyl-lysine methylation	-2.7406	GO:0048146	positive regulation of fibroblast proliferation	-1.838	GO:0006353	DNA-templated transcription, termination	-3.3227
GO:0044267	cellular protein metabolic process	-3.5071	GO:0046474	glycerophospholipid biosynthetic process	-2.3899	GO:0044806	G-quadruplex DNA unwinding	-2.6419
GO:0006084	acetyl-CoA metabolic process	-1.7032	GO:0031076	embryonic camera-type eye development	-1.3603	GO:0009749	response to glucose	-1.5424
GO:0006352	DNA-templated transcription, initiation	-1.6869	GO:0010988	regulation of low-density lipoprotein particle clearance	-1.3037	GO:0061641	CENP-A containing chromatin organization	-6.0146
GO:0015949	nucleobase-containing small molecule interconversion	-4.0225				GO:0006479	protein methylation	-4.409
GO:0009081	branched-chain amino acid metabolic process	-1.3545				GO:0090305	nucleic acid phosphodiester bond hydrolysis	-6.4693
GO:0006353	DNA-templated transcription, termination	-1.6847				GO:0009411	response to UV	-4.2554
GO:0006259	DNA metabolic process	-9.5328				GO:1901796	regulation of signal transduction by p53 class mediator	-6.8746
GO:0042148	strand invasion	-2.248				GO:0000732	strand displacement	-4.4399
GO:0090181	regulation of cholesterol metabolic process	-1.6296				GO:1904666	regulation of ubiquitin protein ligase activity	-4.3779
GO:0008213	protein alkylation	-2.0254				GO:0009168	purine ribonucleoside monophosphate biosynthetic process	-6.9579
GO:0034645	cellular macromolecule biosynthetic process	-11.9391				GO:0015838	amino-acid betaine transport	-1.5023
GO:0006614	SRP-dependent cotranslational protein targeting to membrane	-6.0995				GO:0006352	DNA-templated transcription, initiation	-2.486
GO:0006283	transcription-coupled nucleotide-excision repair	-3.9793				GO:0006354	DNA-templated transcription, elongation	-2.2207
GO:0043497	regulation of protein heterodimerization activity	-2.248				GO:0001522	pseudouridine synthesis	-2.6665
GO:0022616	DNA strand elongation	-5.9312				GO:0006396	RNA processing	-2.337
GO:0072321	chaperone-mediated protein transport	-1.9673				GO:0002903	negative regulation of B cell apoptotic process	-1.5023
GO:0006415	translational termination	-4.8953				GO:0006259	DNA metabolic process	-23.5047
GO:0009451	RNA modification	-1.3304				GO:0097384	cellular lipid biosynthetic process	-1.5023
GO:0015985	energy coupled proton transport, down electrochemical gradient	-1.7612				GO:0042148	strand invasion	-1.5023
GO:0006312	mitotic recombination	-1.5081
GO:0036297	interstrand cross-link repair	-2.2443
GO:0006266	DNA ligation	-1.5081
GO:0000731	DNA synthesis involved in DNA repair	-3.3891
GO:0006301	postreplication repair	-1.4793
GO:0007005	mitochondrion organization	-5.9114
GO:0097033	mitochondrial respiratory chain complex III biogenesis	-3.3273
GO:0006336	DNA replication-independent nucleosome assembly	-3.5498
GO:0032780	negative regulation of ATPase activity	-1.824
GO:0006414	translational elongation	-4.5838
